# Emergent evolutionary forces in spatial models of microbial growth in the human gut microbiota

**DOI:** 10.1101/2021.07.15.452569

**Authors:** Olivia M. Ghosh, Benjamin H. Good

**Affiliations:** Department of Physics, Stanford University, Stanford, CA 94305; Department of Applied Physics, Stanford University, Stanford, CA 94305

## Abstract

The genetic composition of the gut microbiota is constantly reshaped by ecological and evolutionary forces. These strain-level dynamics can be challenging to understand because they emerge from complex spatial growth processes that take place within a host. Here we introduce a general population genetic framework to predict how stochastic evolutionary forces emerge from simple models of microbial growth in spatially extended environments like the intestinal lumen. Our framework shows how fluid flow and longitudinal variation in growth rate combine to shape the frequencies of genetic variants in sequenced fecal samples, yielding analytical expressions for the effective generation times, selection coefficients, and rates of genetic drift. We find that the emergent evolutionary dynamics can often be captured by well-mixed models that lack explicit spatial structure, even when there is substantial spatial variation in species-level composition. By applying these results to the human colon, we find that continuous fluid flow and simple forms of wall growth are unlikely to create sufficient bottlenecks to allow large fluctuations in mutant frequencies within a host. We also find that the effective generation times may be significantly shorter than expected from traditional average growth rate estimates. Our results provide a starting point for quantifying genetic turnover in spatially extended settings like the gut microbiota, and may be relevant for other microbial ecosystems where unidirectional fluid flow plays an important role.
