## Supplemental Data 1 for "Emergent evolutionary forces in spatial models of microbial growth in the human gut microbiota"

Contig	Position	Cluster	Freq_day_0	Freq_day_4	Freq_day_10	Freq_day_25	Freq_day_35	Freq_day_37	Freq_day_46	Freq_day_49	Freq_day_67	Freq_day_69	Freq_day_72	Freq_day_74	Freq_day_77	Freq_day_80	Freq_day_92	Freq_day_110	Freq_day_118	Freq_day_129	Freq_day_153
Bacteroides_massiliensis_44749	0	-1	0.018	0.011	0.024	0.024	0.017	0.010	0.008	0.025	0.026	0.018	0.020	0.005	0.021	0.007	0.015	0.053	0.059	0.066	0.028
BAJE01000007	23418	-1	0.180	0.212	-1.000	0.193	0.612	0.167	0.267	0.560	0.040	0.065	0.028	-1.000	0.000	0.000	0.222	0.056	0.035	0.051	0.022
BAJE01000008	34347	-1	0.171	0.259	0.125	0.208	0.696	-1.000	0.235	0.353	0.037	0.000	0.000	-1.000	0.000	0.077	0.200	0.050	0.051	0.071	0.047
BAJE01000008	87151	-1	0.148	0.192	0.000	0.125	0.656	-1.000	0.292	0.632	0.000	0.000	0.000	-1.000	0.000	0.038	0.167	0.040	0.050	0.044	0.067
BAJE01000009	28998	-1	0.135	0.414	-1.000	0.114	0.678	0.571	0.182	0.667	0.000	0.000	0.000	0.000	0.029	0.059	0.308	0.094	0.032	0.033	0.052
BAJE01000009	53027	-1	0.183	0.244	0.000	0.136	0.652	0.444	0.269	0.556	0.016	0.026	0.015	0.000	0.048	0.051	0.125	0.086	0.051	0.033	0.000
BAJE01000009	77003	-1	0.141	0.286	0.077	0.183	0.652	0.667	0.242	0.542	0.019	0.000	0.000	-1.000	0.071	0.024	0.071	0.032	0.030	0.054	0.000
BAJE01000011	44007	-1	0.083	0.333	0.000	0.083	0.625	1.000	0.138	0.308	0.040	0.000	0.016	-1.000	0.074	0.095	0.000	0.066	0.037	0.082	0.060
BAJE01000001	170680	-1	0.200	0.222	-1.000	0.100	0.698	0.556	0.125	0.500	0.022	0.000	0.000	0.000	0.000	0.095	0.000	0.027	0.026	0.061	0.000
BAJE01000013	56147	-1	0.182	0.172	0.167	0.169	0.653	-1.000	0.208	0.360	0.031	0.042	0.000	0.000	0.000	0.050	0.000	0.049	0.051	0.043	0.000
BAJE01000018	70432	-1	0.156	0.214	0.167	0.125	0.697	0.667	0.276	0.480	0.008	0.000	0.000	0.000	0.037	0.086	0.000	0.055	0.024	0.061	0.013
BAJE01000019	54848	-1	0.175	0.320	-1.000	0.130	0.559	0.667	0.273	0.346	0.000	0.000	0.018	0.000	0.071	0.068	0.083	0.060	0.032	0.096	0.016
BAJE01000022	47017	-1	0.108	0.320	-1.000	0.173	0.646	-1.000	0.250	0.688	0.014	0.000	0.020	0.000	0.000	0.036	0.100	0.082	0.030	0.034	0.023
BAJE01000025	51679	-1	0.265	0.417	-1.000	0.271	0.790	0.875	0.407	0.875	0.033	0.062	0.000	0.167	0.033	0.056	0.222	0.101	0.088	0.027	0.022
BAJE01000026	1237	-1	0.145	0.205	0.154	0.143	0.630	0.500	0.310	0.633	0.024	0.000	0.000	0.000	0.053	0.000	0.000	0.071	0.033	0.073	0.000
BAJE01000031	3154	-1	0.214	0.242	-1.000	0.182	0.667	-1.000	0.200	0.421	0.014	0.000	0.032	0.000	0.000	0.034	0.100	0.042	0.053	0.034	0.050
BAJE01000031	21304	-1	0.208	0.425	0.000	0.209	0.756	0.944	0.211	0.609	0.030	0.029	0.031	-1.000	0.000	0.000	0.000	0.087	0.052	0.040	0.026
BAJE01000031	31563	-1	0.156	0.364	0.000	0.164	0.636	0.750	0.333	0.458	0.021	0.027	0.000	0.000	0.034	0.083	0.400	0.084	0.028	0.013	0.018
BAJE01000031	33180	-1	0.186	0.270	0.125	0.215	0.554	0.600	0.333	0.450	0.020	0.036	0.019	0.000	0.088	0.048	0.133	0.054	0.045	0.047	0.036
BAJE01000031	43713	-1	0.213	0.163	-1.000	0.203	0.667	0.500	0.105	0.520	0.028	0.000	0.013	0.000	0.053	0.031	0.105	0.053	0.027	0.011	0.024
BAJE01000031	43749	-1	0.181	0.326	0.167	0.182	0.625	-1.000	0.269	0.462	0.024	0.000	0.012	0.000	0.077	0.036	0.190	0.071	0.027	0.021	0.012
BAJE01000032	24452	-1	0.131	0.300	0.000	0.113	0.663	0.583	0.410	0.636	0.050	0.067	0.000	0.000	0.018	0.000	0.083	0.078	0.066	0.017	0.042
BAJE01000032	27298	-1	0.244	0.351	0.250	0.233	0.683	0.800	0.353	0.600	0.009	0.029	0.000	0.000	0.021	0.029	0.000	0.098	0.051	0.037	0.037
BAJE01000002	87403	-1	0.106	0.212	0.000	0.189	0.677	0.545	0.192	0.458	0.000	0.000	0.017	-1.000	0.000	0.026	0.000	0.046	0.023	0.013	0.000
BAJE01000002	96435	-1	0.081	0.133	-1.000	0.148	0.615	-1.000	0.343	0.652	0.021	0.034	0.000	0.167	0.000	0.071	0.000	0.079	0.019	0.047	0.036
BAJE01000048	23156	-1	0.122	0.316	0.000	0.185	0.587	0.500	0.421	0.321	0.022	0.000	0.020	-1.000	0.032	0.000	0.200	0.064	0.044	0.034	0.027
BAJE01000048	22809	-1	0.148	0.381	0.000	0.176	0.688	0.571	0.242	0.417	0.027	0.071	0.000	0.000	0.040	0.049	0.200	0.048	0.070	0.028	0.013
BAJE01000001	50343	-1	0.216	0.407	-1.000	0.224	0.636	1.000	0.440	0.562	0.037	0.043	0.000	0.000	0.029	0.000	0.167	0.048	0.059	0.041	0.041
BAJE01000002	178037	-1	0.143	0.167	0.000	0.224	0.652	-1.000	0.217	0.200	0.014	0.048	0.000	0.000	0.105	0.095	0.000	0.023	0.014	0.000	0.043
BAJE01000002	180996	-1	0.073	0.333	-1.000	0.175	0.672	0.556	0.409	0.667	0.025	0.037	0.000	-1.000	0.045	0.000	0.200	0.083	0.036	0.014	0.016
BAJE01000003	58750	-1	0.122	0.216	0.500	0.191	0.633	-1.000	0.405	0.409	0.028	0.067	0.019	0.000	0.000	0.036	0.158	0.078	0.054	0.017	0.025
BAJE01000003	73267	-1	0.214	0.462	0.143	0.140	0.681	0.875	0.318	0.471	0.000	0.000	0.032	0.000	0.091	0.000	-1.000	0.099	0.031	0.045	0.076
BAJE01000004	59923	-1	0.125	0.235	-1.000	0.200	0.653	0.500	0.312	0.542	0.013	0.000	0.022	0.000	0.000	0.038	0.000	0.070	0.057	0.045	0.031
BAJE01000005	25789	-1	0.278	0.267	0.143	0.197	0.640	0.429	0.364	0.429	0.014	0.000	0.013	0.000	0.024	0.051	0.059	0.037	0.045	0.090	0.011
BAJE01000005	41229	-1	0.151	0.371	0.000	0.115	0.494	0.583	0.293	0.471	0.000	0.037	0.024	0.000	0.000	0.028	0.077	0.008	0.017	0.023	0.024
BAJE01000037	34177	-1	0.306	0.226	0.091	0.116	0.689	-1.000	0.324	0.562	0.337	0.160	0.068	0.143	0.067	0.160	0.158	0.094	0.071	0.056	0.246
BAJE01000090	6794	-1	0.123	0.258	-1.000	0.132	0.645	-1.000	0.458	0.609	0.278	0.130	0.147	-1.000	0.200	0.167	0.133	0.044	0.068	0.122	0.239
BAJE01000009	15799	-1	0.015	0.000	0.000	0.013	0.000	0.000	0.000	0.000	0.217	0.196	0.128	0.167	0.074	0.125	0.000	0.000	0.000	0.020	0.202
BAJE01000001	170888	-1	0.000	0.043	0.000	0.054	0.000	-1.000	0.000	0.000	0.222	0.238	0.098	-1.000	0.185	0.087	0.000	0.000	0.000	0.042	0.173
BAJE01000012	91899	-1	0.034	0.067	0.000	0.018	0.000	0.000	0.000	0.000	0.287	0.069	0.093	-1.000	0.128	0.032	0.077	0.000	0.000	0.041	0.296
BAJE01000024	14015	-1	0.083	0.020	0.125	0.053	0.000	0.000	0.048	0.000	0.303	0.136	0.030	-1.000	0.143	0.038	0.045	0.000	0.000	0.082	0.291
BAJE01000031	15495	-1	0.047	0.088	0.111	0.012	0.000	0.000	0.000	0.000	0.203	0.132	0.089	0.250	0.079	0.207	0.185	0.000	0.030	0.041	0.233
BAJE01000032	26422	-1	0.015	0.041	0.000	0.066	0.000	0.000	0.022	0.000	0.217	0.133	0.139	0.000	0.100	0.091	0.050	0.005	0.000	0.046	0.218
BAJE01000034	22830	-1	0.047	0.024	0.000	0.014	0.000	0.000	0.057	0.029	0.209	0.192	0.063	0.000	0.143	0.034	0.000	0.006	0.000	0.054	0.208
BAJE01000039	1926	-1	0.085	0.000	0.000	0.048	0.000	0.000	0.000	0.000	0.243	0.182	0.099	0.182	0.056	0.077	0.000	0.000	0.000	0.036	0.233
BAJE01000051	23632	-1	0.021	0.000	0.100	0.043	0.000	0.000	0.000	0.000	0.227	0.065	0.078	-1.000	0.000	0.069	0.000	0.000	0.000	0.011	0.208
BAJE01000001	141852	-1	0.091	0.182	-1.000	0.136	0.024	-1.000	0.125	0.077	0.109	0.167	0.409	-1.000	0.167	0.167	-1.000	0.245	0.211	0.043	0.206
BAJE01000001	141850	-1	0.125	0.167	-1.000	0.208	0.023	0.000	0.118	0.077	0.169	0.300	0.450	-1.000	0.273	0.176	-1.000	0.260	0.237	-1.000	0.229
BAJE01000001	141856	-1	0.042	0.167	-1.000	0.083	0.000	-1.000	0.067	0.077	0.054	0.000	0.238	-1.000	0.083	0.059	-1.000	0.122	0.158	0.043	0.129
BAJE01000009	102446	-1	0.083	0.033	-1.000	0.000	0.015	0.000	0.048	0.000	-1.000	0.182	-1.000	-1.000	0.053	0.385	0.000	0.114	0.207	0.138	0.125
BAJE01000009	102447	-1	0.045	0.032	0.167	0.000	0.000	0.000	0.050	0.000	-1.000	0.091	-1.000	-1.000	0.053	0.308	0.000	0.064	0.100	0.037	0.062
BAJE01000009	102448	-1	0.043	0.033	0.167	0.000	0.000	0.000	0.000	0.000	0.097	0.077	-1.000	-1.000	0.105	0.308	0.000	0.087	0.147	0.074	0.067
BAJE01000019	63791	-1	0.188	0.000	-1.000	0.038	0.017	0.000	0.100	0.167	0.108	0.200	0.278	-1.000	0.385	0.182	-1.000	-1.000	-1.000	0.167	0.103
BAJE01000019	63781	-1	0.000	0.200	-1.000	0.200	0.050	0.111	0.000	0.000	0.146	0.000	0.167	-1.000	0.000	0.176	-1.000	-1.000	-1.000	0.143	0.139
BAJE01000019	63792	-1	0.067	0.000	-1.000	0.000	0.016	0.000	0.077	0.000	0.027	0.000	0.222	-1.000	0.455	0.167	-1.000	-1.000	-1.000	0.156	0.034
BAJE01000019	63793	-1	0.125	0.000	-1.000	0.036	0.031	0.000	0.077	0.071	0.128	0.091	0.364	-1.000	0.417	0.167	-1.000	-1.000	-1.000	0.235	0.061
BAJE01000025	17673	-1	0.068	0.106	0.000	0.127	0.160	0.154	0.115	0.192	0.134	0.075	0.103	0.000	0.050	0.103	0.100	0.120	0.173	0.093	0.175
BAJE01000025	18860	-1	0.111	0.133	-1.000	0.162	0.099	0.167	0.231	0.182	0.138	0.200	0.207	0.286	0.179	0.100	-1.000	0.126	0.108	0.157	0.089
BAJE01000025	18902	-1	0.094	0.118	0.333	0.167	0.067	0.154	0.148	0.211	0.121	0.192	0.192	0.333	0.156	0.043	0.000	0.120	0.106	0.130	0.083
BAJE01000025	18914	-1	0.061	0.094	-1.000	0.156	0.046	0.167	0.107	0.200	0.098	0.227	0.091	-1.000	0.154	0.000	0.000	0.103	0.078	0.117	0.081
BAJE01000025	19343	-1	0.186	0.085	0.000	0.099	0.174	0.100	0.208	0.065	0.115	0.206	0.132	0.100	0.163	0.146	0.176	0.115	0.125	0.138	0.221
BAJE01000025	17867	-1	0.107	0.259	0.083	0.079	0.226	0.158	0.104	0.071	0.174	0.088	0.188	0.125	0.170	0.163	0.263	0.175	0.161	0.111	0.222
BAJE01000025	18857	-1	0.098	0.219	-1.000	0.179	0.129	0.167	0.231	0.217	0.123	0.207	0.197	0.250	0.211	0.129	0.500	0.124	0.126	0.141	0.095
BAJE01000025	19013	-1	0.185	0.136	0.250	0.130	0.157	-1.000	0.176	0.083	0.162	0.118	0.089	0.167	0.132	0.097	0.200	0.163	0.156	0.227	0.193
BAJE01000025	19016	-1	0.196	0.120	0.300	0.157	0.191	-1.000	0.216	0.080	0.149	0.091	0.091	0.091	0.135	0.114	0.250	0.173	0.172	0.219	0.214
BAJE01000025	19982	-1	0.150	0.062	-1.000	0.135	0.161	-1.000	0.300	0.333	0.093	0.083	0.067	-1.000	0.118	0.077	0.143	0.148	0.093	0.175	0.147
BAJE01000025	17863	-1	0.127	0.273	0.077	0.092	0.250	0.167	0.143	0.065	0.197	0.150	0.186	0.222	0.132	0.111	0.286	0.204	0.203	0.159	0.234
BAJE01000025	17872	-1	0.109	0.216	0.083	0.090	0.207	0.118	0.115	0.069	0.135	0.114	0.184	0.143	0.065	0.133	0.263	0.170	0.150	0.119	0.183
BAJE01000025	18853	-1	0.117	0.281	0.571	0.220	0.138	0.182	0.231	0.240	0.157	0.241	0.246	0.250	0.275	0.156	0.571	0.163	0.153	0.176	0.092
BAJE01000025	18861	-1	0.115	0.111	-1.000	0.150	0.085	0.167	0.185	0.167	0.133	0.207	0.190	0.250	0.139	0.094	-1.000	0.110	0.118	0.145	0.067
BAJE01000002	68502	-1	0.200	0.062	-1.000	0.200	0.083	-1.000	0.050	0.167	0.064	0.000	0.171	-1.000	0.056	0.000	0.000	0.123	0.137	0.100	0.096
BAJE01000002	68503	-1	0.115	0.125	-1.000	0.233	0.125	-1.000	0.053	0.091	0.176	0.250	0.243	-1.000	0.100	0.059	0.286	0.128	0.070	0.161	0.185
BAJE01000034	21877	-1	0.242	0.083	-1.000	0.080	0.120	-1.000	0.154	0.182	0.128	-1.000	0.190	-1.000	0.111	0.200	-1.000	0.060	0.127	0.120	0.265
BAJE01000040	33252	-1	0.250	0.200	-1.000	0.062	0.136	0.222	0.316	0.067	0.138	0.222	0.273	-1.000	0.208	0.111	0.222	0.231	0.120	0.200	0.182
BAJE01000040	33279	-1	0.250	0.250	-1.000	0.107	0.139	0.250	0.429	0.000	0.220	0.316	-1.000	-1.000	0.211	0.071	0.286	0.239	0.219	0.269	0.212
BAJE01000040	33245	-1	0.214	0.167	-1.000	0.081	0.122	0.200	0.300	0.056	0.133	0.194	0.273	-1.000	0.200	0.100	0.182	0.205	0.143	0.163	0.174
BAJE01000040	33251	-1	0.214	0.182	-1.000	0.091	0.128	0.200	0.316	0.000	0.129	0.192	0.250	-1.000	0.160	0.053	0.222	0.205	0.125	0.200	0.152
BAJE01000040	33253	-1	0.250	0.174	-1.000	0.091	0.130	0.200	0.294	0.000	0.143	0.240	0.250	-1.000	0.200	0.105	0.222	0.217	0.130	0.179	0.182
BAJE01000043	30478	-1	0.100	0.077	0.111	0.067	0.095	0.214	0.135	0.000	0.114	0.054	0.179	0.083	0.133	0.050	0.000	0.103	0.128	0.117	0.092
BAJE01000044	21627	-1	0.311	0.122	0.083	0.068	0.033	0.100	0.077	0.083	0.078	0.130	0.102	-1.000	0.156	0.125	0.056	0.105	0.086	0.144	0.123
BAJE01000002	175026	-1	0.286	0.114	0.231	0.311	0.191	0.200	0.100	0.062	0.108	0.065	0.133	0.333	0.065	0.147	0.000	0.145	0.118	0.167	0.160
BAJE01000002	175056	-1	0.268	0.080	0.176	0.270	0.188	0.154	0.081	0.048	0.098	0.033	0.138	0.333	0.074	0.171	0.000	0.178	0.148	0.176	0.155
BAJE01000002	185995	-1	0.000	0.238	0.167	0.125	0.022	-1.000	0.167	0.000	0.197	0.037	0.042	-1.000	0.000	0.174	0.143	0.092	0.183	0.183	0.173
BAJE01000099	1217	-1	0.043	0.111	-1.000	0.071	0.035	0.000	0.154	0.000	-1.000	0.154	0.227	-1.000	0.118	0.091	0.286	0.117	0.138	0.154	-1.000
BAJE01000099	1219	-1	0.074	0.111	-1.000	0.074	0.000	0.000	0.000	0.059	-1.000	0.077	0.167	-1.000	0.118	0.000	0.286	0.138	0.161	0.148	-1.000
BAJE01000099	1224	-1	0.033	0.074	-1.000	0.000	0.017	0.000	0.062	0.000	-1.000	0.000	0.091	-1.000	0.222	0.000	0.143	0.095	0.056	0.154	0.038
BAJE01000099	1232	-1	0.120	0.130	-1.000	0.250	0.019	0.100	0.071	0.062	-1.000	0.500	0.316	-1.000	0.158	-1.000	-1.000	0.291	0.273	0.250	0.292
BAJE01000108	2328	-1	0.159	0.208	0.050	0.116	0.126	0.176	0.241	0.000	0.114	0.119	0.144	0.000	0.133	0.093	0.121	0.132	0.159	0.124	0.150
BAJE01000003	46987	-1	0.056	0.077	-1.000	0.160	0.238	-1.000	0.286	0.077	0.083	0.083	0.095	-1.000	0.167	0.000	0.000	0.121	0.069	0.194	0.195
BAJE01000003	57700	-1	0.062	0.091	-1.000	0.029	0.000	0.000	0.188	0.077	0.000	0.273	0.030	-1.000	0.056	0.059	0.200	0.106	0.109	0.100	0.068
BAJE01000003	57702	-1	0.097	0.174	-1.000	0.065	0.091	0.000	0.188	0.167	0.047	0.273	0.061	-1.000	0.062	0.067	0.400	0.148	0.113	0.125	0.122
BAJE01000005	113859	-1	0.080	0.278	-1.000	0.174	0.158	-1.000	0.158	0.000	0.216	0.200	0.314	-1.000	0.182	0.077	-1.000	0.262	0.091	0.231	0.033
BAJE01000006	63950	-1	0.208	0.136	-1.000	0.200	0.014	0.000	0.118	0.000	0.148	0.200	0.286	-1.000	0.167	0.211	-1.000	0.308	-1.000	0.185	0.125
BAJE01000007	13769	-1	0.050	0.065	-1.000	0.040	0.000	0.000	0.087	0.273	0.015	0.071	0.000	0.091	0.000	0.067	0.143	0.026	0.030	0.033	0.016
BAJE01000008	6624	-1	0.091	0.100	0.100	0.043	0.018	-1.000	0.200	0.062	0.000	0.000	0.000	-1.000	0.000	0.037	0.125	0.009	0.015	0.019	0.032
BAJE01000008	25620	-1	0.000	0.103	-1.000	0.000	0.027	0.273	0.000	0.067	0.016	0.000	0.023	-1.000	0.053	0.000	0.000	0.011	0.014	0.000	0.000
BAJE01000008	70288	-1	0.018	0.100	0.000	0.085	0.014	0.375	0.125	0.160	0.073	0.000	0.087	0.000	0.036	0.069	0.062	0.037	0.057	0.045	0.066
BAJE01000008	70295	-1	0.033	0.088	0.000	0.049	0.013	0.222	0.143	0.160	0.057	0.000	0.089	0.000	0.038	0.069	0.067	0.038	0.035	0.036	0.054
BAJE01000011	103010	-1	0.114	0.147	0.000	0.057	0.083	0.125	0.083	0.048	0.061	0.087	0.059	-1.000	0.000	0.100	0.333	0.041	0.048	0.066	0.033
BAJE01000013	7025	-1	0.061	0.083	-1.000	0.033	0.000	0.333	0.000	0.091	0.106	0.062	0.032	-1.000	0.118	0.059	0.000	0.025	0.086	0.000	0.195
BAJE01000013	7734	-1	0.120	0.067	-1.000	0.033	0.036	0.000	0.100	0.200	0.094	0.000	0.115	-1.000	0.000	0.143	-1.000	0.118	0.103	0.065	0.067
BAJE01000013	7027	-1	0.062	0.083	-1.000	0.034	0.000	0.333	0.000	0.100	0.100	0.077	0.034	-1.000	0.133	0.062	0.000	0.026	0.072	0.000	0.195
BAJE01000014	43054	-1	0.045	0.174	0.083	0.020	0.032	0.333	0.036	0.059	0.025	0.000	0.000	0.000	0.042	0.000	0.182	0.024	0.012	0.015	0.045
BAJE01000015	59948	-1	0.227	0.000	-1.000	0.111	0.143	-1.000	0.150	0.000	0.044	0.000	-1.000	-1.000	0.062	0.048	0.000	0.012	0.024	0.000	0.000
BAJE01000019	38091	-1	0.019	0.088	0.000	0.043	0.015	0.273	0.000	0.033	0.045	0.139	0.085	-1.000	0.062	0.108	0.000	0.054	0.021	0.048	0.053
BAJE01000022	30927	-1	0.057	0.028	0.167	0.085	0.056	0.000	0.059	0.000	0.037	0.200	0.018	0.125	0.083	0.031	0.100	0.045	0.052	0.019	0.019
BAJE01000025	52408	-1	0.104	0.191	0.100	0.145	0.147	0.133	0.054	0.107	0.065	0.030	0.139	0.000	0.132	0.132	0.250	0.081	0.087	0.067	0.037
BAJE01000025	52405	-1	0.043	0.159	0.000	0.091	0.130	0.133	0.029	0.100	0.059	0.028	0.115	0.000	0.108	0.103	0.273	0.062	0.070	0.037	0.026
BAJE01000002	47678	-1	0.000	0.111	0.000	0.035	0.032	-1.000	0.033	0.083	0.022	0.042	0.021	0.167	0.000	0.200	0.154	0.040	0.016	0.040	0.000
BAJE01000029	46160	-1	0.167	0.222	0.091	0.200	0.148	0.125	0.300	0.040	0.091	0.227	0.118	0.167	0.057	0.148	0.062	0.043	0.076	0.036	0.126
BAJE01000032	44698	-1	0.146	0.028	0.250	0.109	0.061	0.167	0.103	0.056	0.045	0.040	0.095	0.125	0.121	0.154	0.000	0.044	0.115	0.047	0.159
BAJE01000032	44697	-1	0.143	0.057	0.250	0.089	0.063	-1.000	0.111	0.000	0.047	0.042	0.115	0.125	0.129	0.160	0.000	0.037	0.110	0.051	0.138
BAJE01000002	83655	-1	0.000	0.000	0.333	0.000	0.030	0.000	0.036	0.050	0.023	0.000	0.036	-1.000	0.024	0.032	0.000	0.015	0.034	0.000	0.032
BAJE01000035	31593	-1	0.097	0.077	0.000	0.116	0.085	0.286	0.100	0.038	0.063	0.071	0.078	0.375	0.172	0.176	0.083	0.013	0.020	0.047	0.041
BAJE01000035	31719	-1	0.231	0.186	0.077	0.105	0.226	0.111	0.235	0.045	0.086	0.154	0.179	-1.000	0.280	0.108	0.214	0.059	0.054	0.097	0.066
BAJE01000035	31596	-1	0.111	0.077	0.000	0.129	0.143	0.286	0.097	0.037	0.044	0.111	0.108	0.444	0.156	0.152	0.077	0.020	0.020	0.059	0.027
BAJE01000035	31598	-1	0.137	0.146	0.000	0.141	0.177	-1.000	0.161	0.000	0.075	0.111	0.136	0.429	0.176	0.162	0.133	0.056	0.043	0.080	0.055
BAJE01000039	15979	-1	0.034	0.116	0.000	0.044	0.098	0.222	0.025	0.000	0.070	0.023	0.029	0.000	0.029	0.091	0.125	0.030	0.062	0.035	0.048
BAJE01000041	24172	-1	0.036	0.161	-1.000	0.021	0.125	0.250	0.000	0.000	0.074	0.050	0.048	0.111	0.065	0.036	0.182	0.079	0.067	0.022	0.072
BAJE01000041	24173	-1	0.074	0.138	-1.000	0.096	0.115	0.143	0.000	0.036	0.129	0.100	0.062	0.111	0.065	0.037	0.200	0.081	0.099	0.065	0.088
BAJE01000045	16073	-1	0.000	0.100	0.000	0.061	0.043	0.222	0.000	0.071	0.060	0.105	0.044	0.000	0.079	0.000	0.125	0.043	0.047	0.062	0.103
BAJE01000047	24360	-1	0.000	0.000	0.250	0.000	0.016	0.000	0.000	0.000	0.011	0.032	0.059	0.000	0.000	0.000	0.000	0.037	0.011	0.000	0.014
BAJE01000047	25585	-1	0.000	0.069	0.125	0.036	0.000	-1.000	0.000	0.040	0.026	0.000	0.024	0.000	0.000	0.036	0.250	0.014	0.012	0.015	0.025
BAJE01000047	26754	-1	0.038	0.029	0.222	0.026	0.019	0.000	0.029	0.000	0.013	0.105	0.000	-1.000	0.000	0.000	0.062	0.026	0.024	0.000	0.059
BAJE01000053	9732	-1	0.214	0.000	0.000	0.140	0.132	0.000	0.167	0.080	0.076	0.056	0.062	0.000	0.111	0.050	0.000	0.031	0.032	0.000	0.031
BAJE01000053	9759	-1	0.229	0.171	0.000	0.196	0.173	0.500	0.220	0.061	0.103	0.067	0.082	0.091	0.143	0.050	0.062	0.034	0.033	0.000	0.030
BAJE01000053	9786	-1	0.208	0.108	0.000	0.189	0.176	-1.000	0.220	0.061	0.069	0.048	0.078	0.143	0.077	0.038	0.053	0.035	0.034	0.014	0.030
BAJE01000053	9738	-1	0.190	0.128	0.000	0.204	0.181	0.333	0.263	0.036	0.106	0.059	0.102	0.200	0.125	0.050	0.062	0.042	0.022	0.015	0.031
BAJE01000053	9822	-1	0.113	0.105	0.133	0.161	0.091	0.333	0.167	0.031	0.051	0.000	0.058	0.167	0.065	0.000	0.056	0.013	0.020	0.000	0.000
BAJE01000053	9778	-1	0.240	0.147	0.000	0.196	0.190	0.667	0.216	0.067	0.044	0.050	0.058	0.125	0.091	0.042	0.056	0.044	0.033	0.015	0.030
BAJE01000054	5678	-1	0.108	0.048	-1.000	0.048	0.049	-1.000	0.077	0.053	0.060	0.053	0.128	0.222	0.000	0.029	0.125	0.069	0.067	0.097	0.090
BAJE01000054	5683	-1	0.105	0.040	-1.000	0.048	0.051	0.000	0.077	0.056	0.052	0.105	0.100	0.222	0.000	0.030	0.125	0.068	0.059	0.108	0.118
BAJE01000054	5692	-1	0.083	0.083	-1.000	0.067	0.029	-1.000	0.103	0.000	0.053	0.167	0.122	0.143	0.032	0.086	0.222	0.052	0.051	0.121	0.062
BAJE01000054	8954	-1	0.000	0.000	0.000	0.016	0.000	0.000	0.000	0.000	0.000	0.000	0.000	0.222	0.000	0.000	0.000	0.008	0.010	0.000	0.000
BAJE01000002	143889	-1	0.000	0.037	0.000	0.018	0.051	0.167	0.000	0.000	0.011	0.000	0.018	0.250	0.038	0.111	0.000	0.040	0.012	0.013	0.062
BAJE01000002	143887	-1	0.000	0.071	0.000	0.034	0.049	0.200	0.000	0.111	0.010	0.000	0.034	0.250	0.067	0.105	0.000	0.048	0.012	0.026	0.063
BAJE01000002	143888	-1	0.000	0.069	0.000	0.034	0.049	0.250	0.000	0.000	0.010	0.000	0.036	0.250	0.034	0.143	0.000	0.057	0.012	0.027	0.075
BAJE01000002	143890	-1	0.000	0.036	0.000	0.017	0.050	0.167	0.000	0.000	0.011	0.000	0.017	0.250	0.034	0.105	0.000	0.040	0.012	0.026	0.051
BAJE01000002	145521	-1	0.021	0.311	0.000	0.012	0.000	0.000	0.025	0.000	0.000	0.000	0.000	-1.000	0.000	0.000	0.000	0.000	0.000	0.000	0.000
BAJE01000002	149856	-1	0.000	0.053	0.000	0.013	0.011	0.118	0.000	0.000	0.013	0.000	0.000	0.222	0.000	0.044	0.000	0.000	0.008	0.000	0.030
BAJE01000060	342	-1	0.020	0.156	0.125	0.105	0.186	0.214	0.216	0.067	0.042	0.100	0.143	-1.000	0.114	0.086	0.273	0.131	0.041	0.051	0.098
BAJE01000060	349	-1	0.039	0.111	0.125	0.038	0.111	0.231	0.071	0.034	0.028	0.053	0.049	-1.000	0.071	0.081	0.154	0.060	0.022	0.029	0.046
BAJE01000062	8595	-1	0.015	0.116	0.000	0.057	0.163	0.250	0.000	0.037	0.000	0.000	0.000	0.000	0.000	0.036	0.100	0.053	0.017	0.023	0.000
BAJE01000072	1408	-1	0.000	0.042	0.000	0.000	0.000	0.000	0.000	0.000	0.028	0.000	0.192	0.125	0.219	0.257	-1.000	0.013	0.010	0.000	0.000
BAJE01000099	1177	-1	0.050	0.024	0.143	0.117	0.068	0.000	0.200	0.034	0.141	0.083	0.042	-1.000	0.094	0.040	0.000	0.076	0.048	0.074	0.073
BAJE01000003	57699	-1	0.067	0.182	-1.000	0.061	0.045	0.000	0.133	0.231	0.020	0.091	0.029	-1.000	0.053	0.000	0.444	0.065	0.034	0.071	0.023
BAJE01000003	72132	-1	0.057	0.100	0.000	0.032	0.046	-1.000	0.083	0.000	0.000	0.043	0.020	-1.000	0.000	0.000	0.250	0.026	0.012	0.016	0.035
BAJE01000004	102596	-1	0.000	0.111	0.000	0.000	0.167	0.286	0.111	0.000	0.029	0.071	0.000	-1.000	0.000	0.000	0.125	0.007	0.019	0.016	0.052
BAJE01000005	20228	-1	0.000	0.130	-1.000	0.119	0.103	0.167	0.133	0.000	0.030	0.083	0.036	-1.000	0.059	0.000	0.222	0.017	0.061	0.061	0.065
BAJE01000005	20229	-1	0.000	0.130	-1.000	0.057	0.069	0.167	0.071	0.000	0.031	0.083	0.034	-1.000	0.059	0.000	0.200	0.034	0.065	0.031	0.065
BAJE01000001	88072	-1	0.089	0.097	-1.000	0.053	0.047	0.222	0.107	0.111	0.024	0.071	0.048	0.091	0.057	0.000	0.100	0.081	0.045	0.088	0.079
BAJE01000001	88070	-1	0.018	0.057	-1.000	0.053	0.016	0.100	0.000	0.056	0.048	0.000	0.111	0.273	0.091	0.083	0.083	0.074	0.022	0.107	0.039
BAJE01000006	44709	-1	0.063	0.200	-1.000	0.062	0.043	0.000	0.062	0.000	0.000	0.133	0.070	0.000	0.033	0.133	0.133	0.000	0.000	0.000	0.013
BAJE01000006	60395	-1	0.154	0.188	0.000	0.086	0.171	0.250	0.303	0.115	0.068	0.029	0.184	0.231	0.318	0.205	0.000	0.084	0.037	0.037	0.071
BAJE01000006	60396	-1	0.189	0.200	0.167	0.106	0.179	0.250	0.378	0.120	0.085	0.029	0.216	0.250	0.300	0.231	0.000	0.081	0.038	0.024	0.051
BAJE01000009	9270	-1	0.516	0.426	0.235	0.446	0.389	0.300	0.475	0.474	0.448	0.465	0.495	0.364	0.412	0.477	0.591	0.502	0.470	0.481	0.500
BAJE01000009	9236	-1	0.500	0.250	0.200	0.500	0.302	0.091	0.591	0.438	0.474	0.368	0.519	-1.000	0.357	0.500	0.455	0.410	0.408	0.444	0.443
BAJE01000025	18787	-1	0.482	0.343	0.273	0.500	0.446	0.750	0.360	0.500	0.473	0.333	0.456	0.333	0.500	0.452	0.071	0.484	0.450	0.492	0.492
BAJE01000025	19151	-1	0.341	0.444	0.364	0.365	0.416	0.471	0.477	0.278	0.420	0.475	0.355	0.538	0.581	0.338	0.300	0.413	0.358	0.443	0.387
BAJE01000025	18800	-1	0.418	0.571	0.625	0.406	0.478	0.222	0.571	0.381	0.385	0.480	0.403	0.444	0.410	0.393	0.923	0.333	0.404	0.391	0.367
BAJE01000025	19148	-1	0.361	0.460	0.500	0.356	0.427	0.471	0.500	0.286	0.448	0.447	0.375	0.455	0.565	0.349	0.350	0.430	0.370	0.440	0.393
BAJE01000025	19265	-1	0.406	0.473	0.533	0.469	0.366	0.353	0.333	0.282	0.408	0.440	0.402	0.200	0.396	0.309	0.591	0.345	0.345	0.393	0.420
BAJE01000025	19271	-1	0.392	0.473	0.500	0.478	0.387	0.353	0.327	0.308	0.401	0.449	0.357	0.200	0.404	0.314	0.571	0.338	0.372	0.402	0.412
BAJE01000025	19748	-1	0.511	0.413	0.333	0.391	0.407	0.667	0.444	0.565	0.517	0.429	0.483	0.417	0.488	0.533	0.350	0.449	0.443	0.500	0.427
BAJE01000025	19775	-1	0.541	0.424	0.385	0.398	0.455	0.636	0.556	0.552	0.540	0.450	0.515	0.500	0.446	0.532	0.346	0.477	0.444	0.514	0.468
BAJE01000025	18788	-1	0.467	0.343	0.273	0.522	0.444	0.750	0.333	0.476	0.512	0.381	0.491	0.333	0.485	0.484	0.071	0.531	0.476	0.492	0.508
BAJE01000025	18789	-1	0.491	0.333	0.273	0.508	0.429	0.750	0.407	0.571	0.517	0.364	0.483	0.429	0.500	0.419	0.071	0.524	0.466	0.531	0.517
BAJE01000025	19126	-1	0.357	0.483	0.333	0.426	0.423	0.533	0.500	0.351	0.450	0.500	0.412	0.500	0.537	0.353	0.421	0.417	0.387	0.450	0.433
BAJE01000025	19159	-1	0.367	0.444	0.455	0.415	0.388	0.500	0.439	0.343	0.458	0.459	0.387	0.500	0.508	0.339	0.316	0.419	0.364	0.429	0.425
BAJE01000025	19162	-1	0.354	0.474	0.500	0.393	0.394	0.500	0.425	0.333	0.465	0.436	0.396	0.500	0.508	0.344	0.333	0.393	0.342	0.381	0.409
BAJE01000025	19230	-1	0.455	0.519	0.769	0.505	0.431	0.438	0.415	0.419	0.483	0.477	0.435	0.400	0.481	0.368	0.458	0.422	0.416	0.512	0.478
BAJE01000025	19254	-1	0.420	0.500	0.692	0.490	0.395	0.385	0.340	0.219	0.463	0.471	0.400	0.222	0.397	0.288	0.522	0.378	0.391	0.443	0.438
BAJE01000044	21569	-1	0.629	0.577	0.273	0.417	0.486	0.429	0.511	0.500	0.535	0.545	0.446	-1.000	0.471	0.585	0.520	0.480	0.500	0.495	0.570
BAJE01000002	174768	-1	0.500	0.579	-1.000	0.565	0.465	-1.000	0.200	0.714	0.438	-1.000	0.321	-1.000	-1.000	0.750	0.750	0.576	0.500	0.480	0.606
BAJE01000099	4631	-1	0.304	0.400	-1.000	0.541	0.485	-1.000	0.417	0.333	0.468	0.294	0.346	-1.000	0.619	0.182	0.571	0.394	0.392	0.439	0.467
BAJE01000099	4634	-1	0.261	0.560	-1.000	0.533	0.472	0.667	0.357	0.333	0.449	0.294	0.429	-1.000	0.571	0.182	0.625	0.447	0.411	0.447	0.400
BAJE01000099	4637	-1	0.269	0.538	-1.000	0.479	0.395	0.667	0.385	0.357	0.425	0.250	0.433	-1.000	0.478	0.200	0.625	0.398	0.345	0.413	0.327
BAJE01000003	46972	-1	0.562	0.471	-1.000	0.375	0.296	-1.000	0.312	0.533	0.396	0.538	0.314	0.143	0.333	0.250	0.500	0.388	0.477	0.333	0.426
BAJE01000003	46975	-1	0.588	0.500	-1.000	0.406	0.308	-1.000	0.385	0.588	0.442	0.727	0.400	0.167	0.353	0.273	0.500	0.493	0.512	0.382	0.462
BAJE01000003	46981	-1	0.211	0.412	-1.000	0.520	0.552	-1.000	0.500	0.375	0.409	0.273	0.515	-1.000	0.429	0.462	0.375	0.391	0.366	0.467	0.438
BAJE01000009	9349	-1	0.275	0.264	0.214	0.336	0.224	0.455	0.300	0.308	0.272	0.280	0.342	0.231	0.345	0.367	0.304	0.341	0.321	0.280	0.382
BAJE01000025	17714	-1	0.283	0.260	0.167	0.284	0.327	0.308	0.294	0.250	0.269	0.257	0.228	0.067	0.213	0.213	0.200	0.258	0.278	0.230	0.288
BAJE01000025	17723	-1	0.314	0.254	-1.000	0.281	0.333	0.214	0.314	0.219	0.315	0.342	0.273	0.125	0.192	0.279	0.217	0.291	0.314	0.264	0.304
BAJE01000025	17725	-1	0.297	0.254	-1.000	0.290	0.345	0.294	0.359	0.250	0.351	0.389	0.274	0.125	0.250	0.326	0.200	0.285	0.333	0.274	0.316
BAJE01000025	19031	-1	0.180	0.320	0.400	0.240	0.221	-1.000	0.314	0.276	0.225	0.171	0.224	0.167	0.211	0.229	0.417	0.256	0.246	0.255	0.242
BAJE01000025	19052	-1	0.257	0.375	0.267	0.287	0.280	0.222	0.368	0.312	0.350	0.250	0.260	0.267	0.319	0.278	0.417	0.288	0.307	0.373	0.293
BAJE01000025	19703	-1	0.354	0.364	0.222	0.344	0.214	0.667	0.355	0.308	0.318	0.438	0.380	0.250	0.391	0.429	0.231	0.377	0.361	0.320	0.411
BAJE01000025	19712	-1	0.421	0.351	0.222	0.310	0.277	0.571	0.405	0.467	0.387	0.455	0.400	0.250	0.375	0.481	0.308	0.382	0.398	0.333	0.414
BAJE01000025	17828	-1	0.236	0.338	0.211	0.243	0.383	0.391	0.315	0.162	0.396	0.276	0.321	0.400	0.266	0.317	0.333	0.342	0.345	0.290	0.339
BAJE01000025	18767	-1	0.260	0.222	0.200	0.286	0.250	0.556	0.222	0.318	0.306	0.190	0.290	0.286	0.263	0.226	0.000	0.302	0.291	0.286	0.308
BAJE01000025	18827	-1	0.296	0.419	0.700	0.415	0.338	0.308	0.318	0.318	0.294	0.440	0.354	0.400	0.357	0.387	0.875	0.257	0.333	0.333	0.231
BAJE01000025	18833	-1	0.236	0.344	0.667	0.338	0.312	0.308	0.346	0.304	0.252	0.423	0.311	0.333	0.333	0.242	0.625	0.216	0.262	0.250	0.192
BAJE01000025	19049	-1	0.275	0.364	0.308	0.333	0.294	0.200	0.400	0.364	0.366	0.256	0.264	0.231	0.333	0.257	0.417	0.286	0.302	0.370	0.297
BAJE01000025	19079	-1	0.325	0.395	0.357	0.359	0.330	0.308	0.472	0.281	0.344	0.316	0.333	0.364	0.340	0.318	0.462	0.332	0.300	0.381	0.316
BAJE01000025	19307	-1	0.357	0.333	0.429	0.291	0.297	0.308	0.231	0.226	0.321	0.435	0.294	0.167	0.312	0.282	0.500	0.279	0.265	0.346	0.310
BAJE01000025	19694	-1	0.333	0.217	0.000	0.255	0.298	-1.000	0.167	0.500	0.284	0.364	0.351	0.000	0.350	0.400	0.182	0.312	0.321	0.263	0.333
BAJE01000025	19937	-1	0.320	0.206	0.444	0.347	0.257	0.111	0.360	0.360	0.310	0.257	0.300	0.250	0.286	0.205	0.200	0.353	0.381	0.356	0.344
BAJE01000025	19949	-1	0.333	0.179	0.375	0.311	0.270	0.000	0.381	0.417	0.237	0.250	0.258	-1.000	0.179	0.182	0.231	0.364	0.357	0.363	0.301
BAJE01000025	19077	-1	0.321	0.395	0.333	0.363	0.354	0.273	0.471	0.303	0.347	0.306	0.311	0.385	0.388	0.316	0.500	0.325	0.306	0.398	0.296
BAJE01000025	19693	-1	0.366	0.217	0.000	0.280	0.295	-1.000	0.222	0.571	0.269	0.417	0.303	0.000	0.300	0.333	0.200	0.293	0.286	0.250	0.340
BAJE01000025	52432	-1	0.293	0.327	0.200	0.316	0.305	0.417	0.279	0.276	0.243	0.189	0.309	-1.000	0.286	0.308	0.364	0.235	0.253	0.277	0.188
BAJE01000032	44763	-1	0.287	0.321	0.125	0.203	0.368	0.333	0.188	0.238	0.257	0.164	0.343	0.333	0.171	0.253	0.294	0.276	0.273	0.257	0.256
BAJE01000035	31659	-1	0.389	0.358	0.111	0.330	0.380	0.538	0.475	0.267	0.262	0.306	0.368	0.600	0.574	0.400	0.312	0.179	0.185	0.220	0.200
BAJE01000035	31680	-1	0.391	0.327	0.133	0.297	0.370	0.500	0.422	0.267	0.246	0.314	0.315	0.667	0.525	0.357	0.250	0.159	0.157	0.219	0.206
BAJE01000035	31695	-1	0.435	0.345	0.133	0.270	0.361	0.533	0.413	0.250	0.242	0.326	0.333	0.700	0.509	0.404	0.250	0.157	0.155	0.216	0.204
BAJE01000035	31660	-1	0.393	0.365	0.111	0.309	0.376	0.538	0.463	0.286	0.260	0.312	0.348	0.636	0.544	0.393	0.333	0.181	0.179	0.219	0.213
BAJE01000044	21528	-1	0.180	0.204	0.417	0.359	0.206	0.167	0.244	0.238	0.209	0.250	0.333	-1.000	0.275	0.256	0.250	0.214	0.276	0.246	0.256
BAJE01000044	21598	-1	0.426	0.341	0.000	0.186	0.209	0.143	0.366	0.304	0.333	0.300	0.267	-1.000	0.364	0.436	0.273	0.331	0.333	0.327	0.400
BAJE01000002	174762	-1	-1.000	0.278	-1.000	0.158	0.351	-1.000	0.556	0.143	-1.000	0.091	0.444	-1.000	0.300	0.300	0.111	0.338	0.378	0.423	0.278
BAJE01000099	4638	-1	0.261	0.360	-1.000	0.375	0.364	0.375	0.250	0.286	0.384	0.278	0.276	-1.000	0.458	0.182	0.500	0.294	0.321	0.340	0.304
BAJE01000108	2380	-1	0.216	0.229	0.053	0.213	0.228	0.188	0.233	0.102	0.202	0.191	0.185	0.056	0.217	0.194	0.118	0.240	0.287	0.272	0.270
BAJE01000108	2355	-1	0.205	0.211	0.048	0.217	0.221	0.200	0.233	0.096	0.219	0.167	0.180	0.059	0.238	0.197	0.097	0.215	0.286	0.252	0.252
BAJE01000108	2388	-1	0.231	0.202	0.056	0.209	0.231	0.188	0.226	0.085	0.189	0.188	0.170	0.056	0.214	0.192	0.091	0.218	0.269	0.245	0.250
BAJE01000003	46984	-1	0.200	0.333	-1.000	0.333	0.370	-1.000	0.385	0.154	0.205	0.167	0.419	-1.000	0.308	-1.000	0.286	0.241	0.250	0.320	0.295
BAJE01000003	46966	-1	0.467	0.273	-1.000	0.273	0.233	0.143	0.278	0.417	0.237	0.400	0.194	0.143	0.316	0.200	0.333	0.269	0.372	0.257	0.360
BAJE01000005	113857	-1	0.130	0.438	0.500	0.360	0.088	-1.000	0.263	0.111	0.314	0.333	0.367	-1.000	-1.000	0.429	-1.000	0.267	0.182	0.176	0.143
BAJE01000006	63944	-1	0.500	0.269	-1.000	0.394	0.038	0.000	0.278	0.080	0.291	0.389	0.432	-1.000	0.500	0.381	0.500	0.493	0.583	0.452	0.237
BAJE01000006	63948	-1	0.367	0.167	-1.000	0.241	0.014	0.000	0.235	0.000	0.227	0.214	0.333	-1.000	0.273	0.300	0.167	0.406	0.429	0.364	0.158
BAJE01000006	63947	-1	0.455	0.222	-1.000	0.241	0.014	0.000	0.278	0.000	0.239	0.200	0.355	-1.000	0.385	0.286	0.375	0.423	0.459	0.424	0.193
BAJE01000051	4017	-1	0.507	0.296	0.111	0.217	0.194	0.125	0.300	0.000	0.167	0.292	0.469	0.706	0.265	0.333	0.125	0.000	0.246	0.023	0.044
BAJE01000002	150137	-1	0.449	0.333	0.167	0.302	0.775	0.800	0.366	0.552	0.165	0.061	0.141	0.250	0.333	0.189	0.250	0.189	0.200	0.114	0.122
BAJE01000007	29991	1	0.105	0.296	0.250	0.262	0.782	-1.000	0.308	0.370	0.011	0.043	0.018	-1.000	0.032	0.065	0.091	0.049	0.036	0.014	0.031
BAJE01000008	48478	1	0.200	0.344	-1.000	0.086	0.673	0.727	0.321	0.550	0.032	0.000	0.000	-1.000	0.040	0.083	0.091	0.068	0.051	0.050	0.015
BAJE01000008	107933	1	0.118	0.520	0.077	0.177	0.737	0.733	0.355	0.333	0.022	0.000	0.018	0.000	0.000	0.077	0.000	0.042	0.027	0.013	0.015
BAJE01000009	69456	1	0.139	0.400	0.083	0.200	0.697	0.900	0.322	0.619	0.030	0.026	0.029	0.000	0.000	0.037	0.125	0.059	0.032	0.037	0.025
BAJE01000009	98295	1	0.153	0.392	0.000	0.164	0.697	0.875	0.348	0.514	0.029	0.026	0.000	0.000	0.043	0.056	0.059	0.075	0.018	0.037	0.028
BAJE01000011	80435	1	0.091	0.250	0.000	0.172	0.695	0.750	0.270	0.533	0.025	0.000	0.000	0.000	0.000	0.065	0.158	0.070	0.054	0.031	0.014
BAJE01000011	105247	1	0.220	0.415	0.000	0.172	0.706	1.000	0.310	0.548	0.010	0.000	0.000	0.000	0.029	0.000	0.067	0.048	0.051	0.013	0.047
BAJE01000001	179342	1	0.151	0.312	0.250	0.169	0.724	-1.000	0.417	0.375	0.030	0.000	0.000	0.000	0.031	0.071	0.067	0.059	0.071	0.075	0.000
BAJE01000001	185192	1	0.188	0.351	0.083	0.123	0.703	0.857	0.238	0.632	0.035	0.043	0.036	-1.000	0.031	0.000	0.000	0.047	0.060	0.017	0.017
BAJE01000013	64924	1	0.190	0.243	0.000	0.149	0.677	0.833	0.258	0.593	0.034	0.000	0.026	0.000	0.056	0.083	0.000	0.060	0.011	0.032	0.052
BAJE01000013	70483	1	0.154	0.194	0.091	0.206	0.714	0.500	0.286	0.524	0.009	0.050	0.000	-1.000	0.054	0.034	0.000	0.076	0.050	0.012	0.015
BAJE01000014	15665	1	0.154	0.286	0.133	0.118	0.691	0.750	0.343	0.647	0.000	0.062	0.034	-1.000	0.000	0.000	0.000	0.041	0.051	0.045	0.016
BAJE01000014	24102	1	0.057	0.317	0.000	0.217	0.582	0.900	0.220	0.381	0.026	0.000	0.000	0.000	0.047	0.000	0.056	0.026	0.034	0.024	0.000
BAJE01000001	1250	1	0.206	0.486	0.222	0.129	0.656	0.875	0.296	0.481	0.019	0.000	0.000	0.000	0.071	0.115	0.125	0.037	0.044	0.063	0.040
BAJE01000015	58566	1	0.196	0.367	0.143	0.138	0.701	0.909	0.356	0.600	0.028	0.061	0.018	0.000	0.034	0.000	0.000	0.031	0.032	0.051	0.000
BAJE01000015	58911	1	0.222	0.302	0.000	0.172	0.803	0.667	0.279	0.688	0.010	0.038	0.000	-1.000	0.030	0.031	0.167	0.050	0.047	0.014	0.014
BAJE01000015	58984	1	0.244	0.387	0.000	0.125	0.609	0.727	0.333	0.588	0.000	0.000	0.000	-1.000	0.032	0.040	0.182	0.036	0.056	0.015	0.016
BAJE01000015	66660	1	0.123	0.222	0.000	0.162	0.707	0.833	0.152	0.296	0.015	0.000	0.000	0.000	0.041	0.097	0.000	0.065	0.061	0.050	0.043
BAJE01000017	51061	1	0.179	0.395	0.231	0.220	0.652	0.727	0.290	0.652	0.034	0.000	0.000	0.000	0.026	0.037	0.211	0.051	0.041	0.039	0.051
BAJE01000017	58288	1	0.149	0.419	0.182	0.127	0.745	1.000	0.412	0.222	0.018	0.032	0.000	-1.000	0.000	0.000	0.200	0.076	0.019	0.037	0.047
BAJE01000020	22479	1	0.128	0.276	-1.000	0.250	0.703	-1.000	0.429	0.450	0.029	0.040	0.000	0.000	0.041	0.083	0.000	0.090	0.022	0.106	0.025
BAJE01000020	27997	1	0.233	0.361	-1.000	0.078	0.709	0.857	0.500	0.789	0.025	0.000	0.000	0.000	0.043	0.031	0.143	0.045	0.030	0.020	0.000
BAJE01000024	11641	1	0.196	0.417	0.000	0.129	0.600	0.846	0.219	0.529	0.028	0.000	0.015	0.000	0.059	0.050	0.077	0.040	0.065	0.072	0.016
BAJE01000024	14016	1	0.149	0.320	0.222	0.253	0.654	0.818	0.333	0.481	0.016	0.000	0.015	-1.000	0.053	0.037	0.095	0.076	0.074	0.051	0.029
BAJE01000024	15803	1	0.095	0.350	-1.000	0.183	0.696	0.750	0.179	0.409	0.024	0.000	0.015	0.000	0.049	0.071	0.000	0.078	0.021	0.011	0.043
BAJE01000024	17857	1	0.183	0.381	0.077	0.228	0.692	0.923	0.303	0.440	0.016	0.000	0.015	0.000	0.000	0.000	0.125	0.088	0.026	0.030	0.027
BAJE01000024	26878	1	0.263	0.265	-1.000	0.149	0.652	0.875	0.250	0.375	0.011	0.211	0.023	0.000	0.027	0.000	0.000	0.043	0.053	0.035	0.035
BAJE01000025	3183	1	0.189	0.306	0.000	0.256	0.725	0.818	0.265	0.350	0.010	0.037	0.016	0.000	0.065	0.000	0.083	0.081	0.094	0.057	0.037
BAJE01000025	51137	1	0.152	0.396	0.333	0.154	0.658	0.810	0.457	0.471	0.030	0.000	0.012	-1.000	0.000	0.026	0.053	0.027	0.008	0.035	0.046
BAJE01000025	51756	1	0.189	0.389	0.000	0.172	0.714	0.692	0.414	0.645	0.045	0.029	0.000	-1.000	0.024	0.088	0.091	0.039	0.070	0.043	0.039
BAJE01000026	3087	1	0.224	0.425	0.000	0.165	0.726	0.667	0.231	0.515	0.039	0.000	0.000	0.000	0.000	0.075	0.333	0.061	0.044	0.024	0.013
BAJE01000026	5433	1	0.175	0.393	0.182	0.191	0.694	1.000	0.312	0.704	0.026	0.030	0.000	0.000	0.000	0.000	0.111	0.073	0.056	0.047	0.028
BAJE01000026	43717	1	0.200	0.324	0.111	0.159	0.712	0.667	0.172	0.381	0.000	0.034	0.000	0.000	0.029	0.150	0.200	0.063	0.033	0.025	0.058
BAJE01000027	47495	1	0.305	0.209	-1.000	0.169	0.732	0.714	0.359	0.483	0.036	0.000	0.000	0.000	0.047	0.042	0.071	0.056	0.048	0.098	0.000
BAJE01000027	48435	1	0.204	0.333	-1.000	0.154	0.650	1.000	0.360	0.400	0.011	0.074	0.000	0.000	0.114	0.083	0.000	0.068	0.106	0.065	0.044
BAJE01000028	23723	1	0.244	0.263	-1.000	0.192	0.721	0.600	0.394	0.455	0.013	0.000	0.020	0.000	0.083	0.000	0.077	0.102	0.053	0.035	0.051
BAJE01000028	35357	1	0.186	0.293	0.154	0.097	0.775	0.615	0.351	0.414	0.018	0.032	0.032	0.000	0.034	0.024	0.059	0.121	0.055	0.045	0.048
BAJE01000031	1496	1	0.134	0.302	0.077	0.232	0.646	0.900	0.250	0.476	0.016	0.000	0.031	-1.000	0.028	0.056	0.048	0.052	0.026	0.012	0.025
BAJE01000002	71910	1	0.164	0.439	0.200	0.115	0.741	0.917	0.238	0.593	0.030	0.000	0.000	0.000	0.057	0.095	0.200	0.061	0.056	0.045	0.022
BAJE01000032	26848	1	0.100	0.389	-1.000	0.149	0.730	0.778	0.405	0.692	0.015	0.051	0.000	0.000	0.043	0.000	0.111	0.063	0.040	0.100	0.032
BAJE01000034	14775	1	0.118	0.333	0.000	0.181	0.701	0.923	0.417	0.444	0.040	0.000	0.000	0.000	0.000	0.023	0.136	0.045	0.016	0.043	0.029
BAJE01000037	30375	1	0.163	0.333	0.143	0.129	0.610	0.875	0.261	0.478	0.047	0.050	0.000	0.000	0.000	0.000	0.000	0.091	0.026	0.029	0.029
BAJE01000041	14097	1	0.102	0.400	0.000	0.214	0.667	0.750	0.364	0.529	0.000	0.043	0.000	-1.000	0.097	0.000	0.111	0.040	0.056	0.022	0.059
BAJE01000041	14322	1	0.080	0.310	0.111	0.186	0.696	0.778	0.226	0.500	0.000	0.037	0.000	-1.000	0.057	0.091	0.067	0.033	0.065	0.013	0.016
BAJE01000042	6101	1	0.250	0.308	0.062	0.107	0.622	0.833	0.370	0.433	0.026	0.000	0.014	0.000	0.079	0.000	0.118	0.056	0.032	0.037	0.025
BAJE01000044	3837	1	0.111	0.429	0.000	0.071	0.686	0.727	0.333	0.444	0.039	0.000	0.000	0.125	0.088	0.053	0.143	0.090	0.014	0.057	0.031
BAJE01000051	8891	1	0.135	0.393	-1.000	0.262	0.678	0.889	0.200	0.615	0.015	0.000	0.000	-1.000	0.129	0.056	0.222	0.086	0.034	0.017	0.017
BAJE01000051	12855	1	0.167	0.206	0.000	0.184	0.707	0.714	0.167	0.360	0.041	0.000	0.018	-1.000	0.000	0.088	0.000	0.068	0.038	0.085	0.018
BAJE01000052	9574	1	0.213	0.348	0.000	0.132	0.553	0.909	0.242	0.346	0.017	0.000	0.015	0.000	0.029	0.037	0.167	0.091	0.046	0.000	0.061
BAJE01000002	137868	1	0.200	0.241	0.000	0.102	0.660	1.000	0.412	0.615	0.010	0.061	0.000	0.000	0.067	0.042	0.000	0.069	0.041	0.013	0.000
BAJE01000053	6669	1	0.086	0.323	0.111	0.174	0.701	-1.000	0.250	0.440	0.012	0.000	0.000	0.000	0.083	0.000	0.222	0.043	0.054	0.042	0.075
BAJE01000053	10574	1	0.179	0.206	0.000	0.240	0.729	-1.000	0.176	0.682	0.023	0.030	0.029	-1.000	0.022	0.032	0.077	0.049	0.063	0.010	0.026
BAJE01000054	15913	1	0.204	0.237	0.100	0.194	0.750	0.875	0.214	0.556	0.036	0.000	0.000	0.000	0.133	0.033	0.000	0.094	0.028	0.023	0.011
BAJE01000054	18409	1	0.130	0.235	0.182	0.141	0.543	1.000	0.344	0.471	0.010	0.030	0.000	0.000	0.023	0.146	0.080	0.095	0.028	0.037	0.011
BAJE01000002	157331	1	0.163	0.417	0.286	0.286	0.732	1.000	0.607	0.429	0.013	0.000	0.000	-1.000	0.077	0.031	0.000	0.070	0.043	0.057	0.015
BAJE01000002	158609	1	0.194	0.400	0.000	0.128	0.667	0.818	0.344	0.412	0.040	0.000	0.000	0.000	0.000	0.200	0.188	0.062	0.089	0.015	0.063
BAJE01000071	7930	1	0.176	0.156	0.000	0.184	0.725	0.667	0.385	0.478	0.019	0.000	0.000	0.000	0.041	0.024	0.000	0.067	0.033	0.037	0.016
BAJE01000002	177340	1	0.242	0.344	0.143	0.140	0.636	0.667	0.154	0.739	0.069	0.000	0.000	0.000	0.000	0.071	0.077	0.000	0.068	0.019	0.023
BAJE01000002	178841	1	0.067	0.244	0.091	0.213	0.750	0.667	0.323	0.500	0.069	0.000	0.000	0.000	0.033	0.000	0.062	0.080	0.000	0.039	0.036
BAJE01000002	180412	1	0.167	0.385	0.167	0.204	0.729	0.800	0.304	0.625	0.017	0.000	0.000	0.000	0.071	0.040	0.312	0.034	0.048	0.047	0.039
BAJE01000002	181711	1	0.103	0.375	0.182	0.206	0.672	1.000	0.278	0.650	0.031	0.000	0.000	-1.000	0.040	0.029	0.182	0.026	0.045	0.022	0.048
BAJE01000002	181715	1	0.111	0.364	0.182	0.203	0.712	1.000	0.316	0.600	0.021	0.043	0.000	-1.000	0.045	0.032	0.182	0.035	0.042	0.026	0.034
BAJE01000098	410	1	0.140	0.222	0.100	0.183	0.737	0.625	0.242	0.263	0.018	0.000	0.000	0.000	0.065	0.042	0.071	0.038	0.031	0.039	0.022
BAJE01000004	63680	1	0.250	0.300	-1.000	0.130	0.721	0.571	0.217	0.333	0.013	0.053	0.036	-1.000	0.174	0.000	0.091	0.064	0.047	0.032	0.035
BAJE01000005	27889	1	0.185	0.271	0.000	0.190	0.644	0.800	0.333	0.419	0.032	0.000	0.000	0.000	0.024	0.000	0.083	0.081	0.052	0.037	0.031
BAJE01000005	102020	1	0.145	0.388	0.000	0.106	0.800	0.714	0.372	0.571	0.007	0.000	0.033	0.000	0.050	0.050	0.133	0.089	0.025	0.043	0.000
BAJE01000005	116863	1	0.145	0.355	-1.000	0.134	0.811	0.727	0.387	0.577	0.000	0.000	0.000	-1.000	0.028	0.000	0.100	0.068	0.066	0.029	0.024
